# A method to estimate the cellular composition of the mouse brain from heterogeneous datasets

**DOI:** 10.1101/2021.11.20.469384

**Authors:** Dimitri Rodarie, Csaba Verasztó, Yann Roussel, Michael Reimann, Daniel Keller, Srikanth Ramaswamy, Henry Markram, Marc-Oliver Gewaltig

## Abstract

The mouse brain contains a rich diversity of inhibitory neuron types that have been characterized by their patterns of gene expression. However, it is still unclear how these cell types are distributed across the mouse brain. We developed a computational method to estimate the densities of different inhibitory neuron types across the mouse brain. Our method allows the unbiased integration of diverse and disparate datasets into one framework to predict inhibitory neuron densities for uncharted brain regions. We constrained our estimates based on previously computed brain-wide neuron densities, gene expression data from *in situ* hybridization image stacks together with a wide range of values reported in the literature. Using constrained optimization, we derived coherent estimates of cell densities for the different inhibitory neuron types. We estimate that 20.3% of all neurons in the mouse brain are inhibitory. Among all inhibitory neurons, 18% predominantly express parvalbumin (PV), 16% express somatostatin (SST), 3% express vasoactive intestinal peptide (VIP), and the remainder 63% belong to the residual GABAergic population. We find that our density estimations improve as more literature values are integrated. Our pipeline is extensible, allowing new cell types or data to be integrated as they become available. The data, algorithms, software, and results of our pipeline are publicly available and update the Blue Brain Cell Atlas. This work therefore leverages the research community to collectively converge on the numbers of each cell type in each brain region.

**Author summary:** Obtaining a global understanding of the cellular composition of the brain is a very complex task, not only because of the great variability that exists between reports of similar counts but also because of the numerous brain regions and cell types that make up the brain. Previously, we presented a model of a cell atlas, which provided an estimate of the densities of neurons, glia and their subtypes for each region in the mouse brain. Here, we describe an extension of this model to include more inhibitory neuron types. We collected estimates of inhibitory neuron counts from literature and built a framework to combine them into a consistent cell atlas. Using brain slice images, we also estimated inhibitory neuron density in regions where no literature data are available. We estimated that in the mouse brain 20.3% of all neurons are inhibitory. Among all inhibitory neurons, 18% predominantly express parvalbumin (PV), 16% express somatostatin (SST), 3% express vasoactive intestinal peptide (VIP), and the remainder 63% belong to the residual GABAergic population.

Our approach can be further extended to any other cell type and provides a resource to build tissue-level models of the rodent brain.
