## Supplementary material for "A method to estimate the cellular composition of the mouse brain from heterogeneous datasets": Literature review

### Sheet: GAD67 densities
Brain Region	Density (per mm3)	STD	Comments	Paper	AGE	UPDATE	Cell Atlas Data
Piriform area, molecular layer	8750	4175.82	Table 2 GFP from marker GAD67 Anterior Piriform Cortex corresponds to the anterior part of the Piriform area (covered by lateral olfactory tracts) Layer 1 is molecular layer Layer 2 is pyramidal layer Layer 3 is polymorph layer Layer 1 and 2 subdivisions a and b are merged by mean Additional values for PV, VIP, SST, NPY, CCK, CB, CR	Inhibitory Neurons in the Anterior Piriform Cortex of the Mouse: Classification Using Molecular Markers	11 weeks old	0
Piriform area, pyramidal layer	19500	11135.5				0
Piriform area, polymorph layer	27000	5567.76				0
Endopiriform nucleus	29000	5567.76				0
Field CA1	7166.67	533.333	Table 4 Densities of GABAergic neurons in the mouse hippocampus using GAD67 based on the optical disector method using a confocal laser scanning microscope	Quantitative analysis of GABAergic neurons in the mouse hippocampus, with optical disector using confocal laser scanning microscope	11 weeks old	0
Field CA1, stratum oriens	7633.33	633.333				0
Field CA1, pyramidal layer	12066.7	1200				0
Field CA1, stratum radiatum	3300	533.333				0
Field CA1, stratum lacunosum-moleculare	8500	733.333				0
Field CA3, stratum oriens	4400	1066.67				0
Field CA3, pyramidal layer	8700	900				0
Field CA3, stratum lucidum	3533.33	866.667				0
Field CA3, stratum radiatum	6666.67	533.333				0
Field CA3, stratum lacunosum-moleculare	6133.33	1733.33				0
Field CA3	6166.67	600				0
Dentate gyrus	4000	400				0
Dentate gyrus, polymorph layer	8133.33	1600				0
Dentate gyrus, granule cell layer	9633.33	1333.33				0
Dentate gyrus, molecular layer	2366.67	333.333				0
Primary visual area	51785	5554	Table 2 Densities of GABAergic neurons Additional values for PV, VIP, SST, NPY, CCK, CR, NOS, ChAT	Multiple distinct subtypes of GABAergic neurons in mouse visual cortex identified by triple immunostaining	newborn (P0), 5-, 13-, 16-, 33-, 150- and 300-day-old	0
Main olfactory bulb, glomerular layer	122000	7282.05	Table 4 Cell counts from GAD67 experiment converted to densities using volumes provided Table 2 Cell counts from GAD65 experiments are also available	Quantitative Analysis of Neuronal Diversity in the Mouse Olfactory Bulb	8 weeks	0
Main olfactory bulb, outer plexiform layer	8368.79	567.376				0
Main olfactory bulb, mitral layer	195778	10222.2				0
Main olfactory bulb, inner plexiform layer	79375	15000				0
Main olfactory bulb, granule layer	127870	15185.2				0
Main olfactory bulb	86865.9	6733.07				0
Prelimbic area	17376	1996	Frontal cortex -> Prelimbic area Table 2 Layer 4 does not exist for Prelimbic area L6 -> layer 6a and layer 6b	Immunochemical Characterization of Inhibitory Mouse Cortical Neurons: Three Chemically Distinct Classes of Inhibitory Cells	Adult mice	0
Prelimbic area, layer 1	11328	1648				0
Prelimbic area, layer 2/3	23240	3304				0
Prelimbic area, layer 4	19448	2976				0
Prelimbic area, layer 5	16288	1724				0
Prelimbic area, layer 6a	15500	2260				0
Prelimbic area, layer 6b	15500	2260				0
Infralimbic area	17376	1996				0
Infralimbic area, layer 1	11328	1648				0
Infralimbic area, layer 2/3	23240	3304				0
Infralimbic area, layer 4	19448	2976				0
Infralimbic area, layer 5	16288	1724				0
Infralimbic area, layer 6a	15500	2260				0
Infralimbic area, layer 6b	15500	2260				0
Frontal pole, cerebral cortex	17376	1996				0
Frontal pole, layer 1	11328	1648				0
Frontal pole, layer 2/3	23240	3304				0
Primary somatosensory area	21648	3524				0
Primary somatosensory area, layer 1	18752	2456				0
Primary somatosensory area, layer 2/3	26972	4476				0
Primary somatosensory area, layer 4	27232	5740				0
Primary somatosensory area, layer 5	24316	4384				0
Primary somatosensory area, layer 6a	14204	3072				0
Primary somatosensory area, layer 6b	14204	3072				0
Primary visual area	25840	940				0
Primary visual area, layer 1	19452	1868				0
Primary visual area, layer 2/3	27116	3124				0
Primary visual area, layer 4	32204	2524				0
Primary visual area, layer 5	29400	1672				0
Primary visual area, layer 6a	19000	2400				0
Primary visual area, layer 6b	19000	2400				0
Somatomotor areas	8615.56	8615.56	GAD67 19% (291 of 1,496) of neurons in 460 μm * 25‐μm‐thick Percentage applied to densities of neurons in Cell Atlas ( neuron counts / region volume)	Green fluorescent protein expression and colocalization with calretinin, parvalbumin, and somatostatin in the GAD67-GFP knock-in mouse.	> 3 months	1	44291.7
Primary visual area	20476.1	20476.1	RNA seq. Also have excitatory ratio Fig. 4. Percent of inhibitory cells * cells densities from Cell Atlas ( cell counts / region volume)	Three-dimensional intact-tissue sequencing of single-cell transcriptional states	adult	2	198797
Prelimbic area	15944.9	15944.9				2	146283
Infralimbic area	17224.4	17224.4				2	158022
Frontal pole, cerebral cortex	5180.58	5180.58				2	47528.3
Dentate gyrus	1497.62	1497.62	Fig 11. Densities of Gad67+ cells in wildtype mice extracted from barplot	Selective populations of hippocampal interneurons express ErbB4 and their number and distribution is altered in ErbB4 knockout mice	12-16 weeks	0
Field CA3	2130.04	2130.04				0
Field CA1	2318.91	2318.91				0
Subiculum	2805.77	2805.77				0
Striatum	358000	47434.2	GAD67 ISH experiment Table 4 Globus pallidus = internal + external segment -> assume density is the same in both Frontal Cortex -> Prelimbic area	Changes in GAD67 mRNA expression evidenced by in situ hybridization in the brain of R6/2 transgenic mice	12 weeks 4 days-old	0
Prelimbic area	30700	6008.33				0
Infralimbic area	30700	6008.33				0
Frontal pole, cerebral cortex	30700	6008.33				0
Globus pallidus, internal segment	39800	3794.73				0
Globus pallidus, external segment	39800	3794.73				0
Cerebellar cortex, Purkinje layer	21600	7905.69				0
Cerebellar cortex, molecular layer	55100	17392.5				0
Cerebellar cortex, granular layer	24900	4743.42				0
Cerebellar cortex	41586.9	11732.7	Estimated from previous numbers and cell atlas volumes			-2
Entorhinal area, lateral part, layer 2a	13650.1	840.008	Supplementary Figure 1 Percent of GAD neurons * number of neuron / volume of the region	Spatially segregated feedforward and feedback neurons support differential odor processing in the lateral entorhinal cortex	8- to 14-week-old	1	105001
Entorhinal area, lateral part, layer 2b	23339.1	1502.02				1	115540
Somatosensory cortex	13421	2598.6	Extracted from Figure 3. Hard to tell on which sub region of the SSCtx this article focuses on	Structural and Functional Aberrations in the Cerebral Cortex of Tenascin-C Deficient Mice	19–23 weeks	0
Somatomotor areas	13750	2401.3				0
Anterior cingulate area	35128.7	3763.78	163*163*30 µm coronal slices || Anterior cingulate area, ventral part	Characterization of GABAergic Neurons in the Mouse Lateral Septum: A Double Fluorescence In Situ Hybridization and Immunohistochemical Study Using Tyramide Signal Amplification	2.5 months old	0
Medial preoptic area	45165.4	2509.19	1254.59			0
Lateral septal nucleus, rostral (rostroventral) part	38265.1	2195.54	Number of GAD67+ cells taken from Figure 3 Rostral and caudal distinctions are merged in the AIBS annotations Rostroventral region in AIBS corresponds to Intermediate and rostroventral regions Ventral region in AIBS is only present in caudal sections			0
Lateral septal nucleus, caudal (caudodorsal) part	26346.5	2509.19				0
Lateral septal nucleus, ventral part	53947.6	1254.59				0
Dorsal part of the lateral geniculate complex	8571.43	2857.14	Figure 1A (actual values in result text: 1 or 2 cells per 2500 μm^2 * 70μm thickness)	Interneurons in the mouse visual thalamus maintain a high degree of retinal convergence throughout postnatal development	P7, P9 and P26	0
Paraventricular nucleus of the thalamus	0	0	TABLE 1. GAD67-GFP cell counts from 3 groups 4 random 30 μm‐thick coronal sections of the full mouse brain Densities = mean(number of neuron from paper)/ mean(coronal surface in um2)/30*1e9	The Effect of Sevoflurane Inhalation on Gabaergic Neurons Activation: Observation on the GAD67‐GFP Knock‐In Mouse	aged 12 weeks	0
Lateral septal nucleus	1916.3	326.179				4	1.33533e+06
Field CA1	316.75	57.7621				4	3.53942e+06
Dentate gyrus	546.701	157.285				4	2.04865e+06
Anterior cingulate area	1815.82	273.263				4	1.37434e+06
Dorsomedial nucleus of the hypothalamus	1903.24	633.246				4	635176
Periaqueductal gray	745.398	273.357				4	1.66652e+06
Arcuate hypothalamic nucleus	3780.47	1517.08				4	272453
Medial amygdalar nucleus	784.91	412.391				4	975342
Paraventricular hypothalamic nucleus, parvicellular division, medial parvicellular part, dorsal zone	6399.02	4799.27				4	113906
Paraventricular hypothalamic nucleus, parvicellular division, periventricular part	14680.2	11010.1				4	49651.2
Edinger-Westphal nucleus	18345	4441.43				4	46031.3
Inferior colliculus, central nucleus	7200	7200	Densities of GFP-positive neurons in cells/10^4 um2 in 50um thick transverse sections	GABAergic neurons in inferior colliculus of the GAD67-GFP knock-in mouse: Electrophysiological and morphological properties	P23	0
Inferior colliculus, dorsal nucleus	3200	3200				0
Inferior colliculus, external nucleus	4800	4800				0
Dorsal part of the lateral geniculate complex	7765.54	2588.51	Review paper on GABAergic neurons for different species GABA-positive neurons 15% +-5% of the total neuronal population % * num neuron in region / volume region	GABAergic Neurons in Mammalian Thalamus: A Marker of Thalamic Complexity?		1	51770.3
Striatum	40869.9	40869.9	Estimate using the Cell Atlas and a neuron type distribution of rodent striatum (99.3% of the neurons) Estimate of percentage of cholinergic (1.7%), PV (0.7%) and CR (0.8%) neurons are from rat, the rest from mouse Percentage * neuron counts / volume of region	Tepper et al. 2017 ; Phelps et al 1985 ; Unal et al. 2015 ; Rymar et al 2004 ; Ibanez et al. 2011	adult	1	41158
Nucleus of the solitary tract, central part	29607	4421.82	GAD67 GFP-IR Table 1. Take mean volume of coronal 50 μm sections from the Cell Atlas AIBS Gelatinous part is part of authors medial part assuming same densities Authors Intermediate part is part of AIBS medial part Authors Interstitial part is part of AIBS lateral part Authors Ventral part is part of AIBS lateral part Taking mean of all lateral and medial subregions Taking sum of left and right s…	Co-expression of GAD67 and choline acetyltransferase reveals a novel neuronal phenotype in the mouse medulla oblongata	4–6 weeks	3	0.0010403	Densities of neurons from cell atlas: 64840
Nucleus of the solitary tract, gelatinous part	13963.6	2269.09				3	0.0034375
Nucleus of the solitary tract, medial part	5115.94	1006.04				3	0.00874718
Nucleus of the solitary tract, commissural part	9892.3	2579.37				3	0.00352799
Nucleus of the solitary tract, lateral part	1849.44	456.868				3	0.00910547
Nucleus of the solitary tract	39903.7	1916	GAD67–GFP counting Figure 1F 10 * Cell counts from 100 * 100 * 50 μm sections, further optically sectioned to 1 μM Assume mean cell count in 1um optical section = cell count in the complete section (cell diameters > 30um cf Okada et al 2008)	Properties of GABAergic Neurons in the Rostral Solitary Tract Nucleus in Mice	(4 – 6 wk old)	0
Nucleus of the solitary tract	75750	33250	Table 2 GAD67 Numerical densities (×105/mm3), also NSE (neuron) Subregions are not matching AIBS reference atlas assuming density equals to mean of regions	Quantitative and immunohistochemical analysis of neuronal types in the mouse caudal nucleus tractus solitarius: Focus on GABAergic neurons	6 to 7-week-old	0
Field CA3	38844	5888.97	Extracted from the text but also in Figure 4. 25 um thick coronal slices from 3 mice	Excitation/Inhibition Imbalance and Impaired Synaptic Inhibition in Hippocampal Area CA3 of Mecp2 Knockout Mice	P40-60	0
Primary somatosensory area, barrel field, layer 1	2873.63	884.194	GAD67 GFP+ neuron counts in C2 barrel column 100um thick slices Column diameter ~300um, distance to pia for each layer provided in um Density in barrel column applied to the whole barrel region (including septa) Density in layer = counts in layer / cylinder volume of the layer Merge layer 2 and 3 Merge layer 5a and layer 5b Same density applied in 6a and 6b	The Excitatory Neuronal Network of the C2 Barrel Columnin Mouse Primary Somatosensory Cortex	P18–21	0
Primary somatosensory area, barrel field, layer 2/3	11220.1	1268.36				0
Primary somatosensory area, barrel field, layer 4	11650.6	748.964				0
Primary somatosensory area, barrel field, layer 5	10352.7	1077.43				0
Primary somatosensory area, barrel field, layer 6a	6805.62	482.288				0
Primary somatosensory area, barrel field, layer 6b	6805.62	482.288				0
Declive (VI), molecular layer	81428.6	12999.5	GAD67 GFP+ densities in 14um brain slices (n = 5) Extracted from Fig.3	Development of stellate and basket cells and theirapoptosis in mouse cerebellar cortex	P20-21	0
Declive (VI), granular layer	7071.43	5571				0
Lobules IV-V, molecular layer	94714.3	20428.1				0
Lobules IV-V, granular layer	7500	1855.94				0
Primary somatosensory area, barrel field	16869.1	1792	Densities from ISH experiment	Characterizing VIP Neurons in the Barrel Cortex of VIPcre/tdTomato Mice Reveals Layer-Specific Differences	20–30 weeks old	0
Piriform-amygdalar area	7085.71	1022.2	Extracted from Figure 3 and 4	GABA concentration and GABAergic neuron populations in limbic areas are differentially altered by brain serotonin deficiency in Tph2 knockout mice	3 months	0
Field CA1	3172.13	1897.35				0
Field CA3	4961.07	1129.38				0
Dentate gyrus	6602.46	2981.55				0
Field CA1, stratum lacunosum-moleculare	3748.95	2295.76				0
Field CA1, stratum oriens	5221.76	2541.73				0
Field CA1, pyramidal layer	4619.25	1639.83				0
Field CA1, stratum radiatum	2912.13	1229.87				0
Field CA3, stratum lacunosum-moleculare	3748.95	2295.76				0
Field CA3, stratum oriens	5221.76	2541.73				0
Field CA3, pyramidal layer	4619.25	1639.83				0
Field CA3, stratum radiatum	2912.13	1229.87				0
Dentate gyrus, molecular layer	2292.89	819.913				0
Dentate gyrus, granule cell layer	1171.55	819.913				0
Dentate gyrus, polymorph layer	5974.9	2459.74				0
Somatosensory areas	10846	589.515	Extracted from figure 7	Analysis of neuronal subpopulations in mice over-expressing suppressor of cytokine signaling-2	2-3 months	0
Cerebellar cortex, molecular layer	13716.5	3115.61	Extracted from Figure 15. Assume Basket cells and Stellate cells are the only neuron types of the molecular layer. Molecular layer is purely inhibitory	Quantitative morphological analysis of the neostriatum and the cerebellum of tenascin-C deficient mice	5 months	0
Cerebellar cortex, Purkinje layer	16848.4	2262.88	Extracted from Figure 16			0
Cerebellar cortex, Purkinje layer	25570	2580	Numbers from Table 1 Densities = Countrs per 0.001mm3 *1000	Cell Number and Cell Density in the Cerebellar Cortex of Man and Some Other Mammals	adult	0
Cerebellar cortex, molecular layer	120110	11410				0
Lobule II, molecular layer	77411.3	13059.4	VGAT-Venus mouse (highlight inhibitory neurons) Extracted from figure 2 counts of cells devided by provided volumes (fig 2d) n=4	Ethanol exposure during development reduces GABAergic/glycinergic neuron numbers and lobule volumes in the mouse cerebellar vermis	P16	6	0.555378
Lobule III, molecular layer	75875.5	18225				6	0.53025
Lobules IV-V, molecular layer	64876.2	8163.23				6	0.559083
Declive (VI), molecular layer	65404.6	15263.1				6	0.531309
Folium-tuber vermis (VII), molecular layer	60670.2	14158.2				6	0.57277
Pyramus (VIII), molecular layer	72442.9	22865.1				6	0.517429
Uvula (IX), molecular layer	66202.1	9015.22				6	0.526929
Nodulus (X), molecular layer	69523.6	4511.07				6	0.517429
Inferior colliculus, central nucleus	9000	9000	Transversal brain slices 30–50 um, GAD67-stained Assuming mean slice width 40um	GABAergic neurons in inferior colliculus of the GAD67-GFP knock-in mouse: Electrophysiological and morphological properties	P12–P33	0
Inferior colliculus, dorsal nucleus	4000	4000				0
Inferior colliculus, external nucleus	6000	6000				0

### Sheet: PV-SST-VIP
Brain Region	PV Density (per mm3)	STD	SST Density (per mm3)	STD	VIP Density (per mm3)	STD	Comments	Paper	AGE	UPDATE	Cell Atlas Data
Primary motor area, Layer 1	0	0	0	0			% of neurons coexpressing marker Percentage of Gabaergic cells (~19%) applied to densities of neurons in Cell Atlas ( neuron counts / region volume)	Green fluorescent protein expression and colocalization with calretinin, parvalbumin, and somatostatin in the GAD67-GFP knock-in mouse.	> 3 months	0
Primary motor area, Layer 2/3	4783.48	503.014	1910.14	374.585						1	55020
Primary motor area, Layer 5	3841.06	569.696	2777.77	418.37						1	45761.6
Primary motor area, Layer 6a	3185.77	876.157	2424.76	441.955						1	39860.5
Primary motor area, Layer 6b	2715.43	746.804	2066.78	376.706						1	33975.6
Secondary motor area, layer 1	0	0	0	0						0
Secondary motor area, layer 2/3	5761.94	605.906	2300.87	451.207						1	66274.4
Secondary motor area, layer 5	3488.48	517.403	2522.8	379.968						1	41561.2
Secondary motor area, layer 6a	3023.73	831.592	2301.43	419.476						1	37833
Secondary motor area, layer 6b	2702.16	743.155	2056.68	374.866						1	33809.6
Piriform area, molecular layer	144	361.512	42	91.2072	173	306.788	Table 3 GFP from marker GAD67 Anterior Piriform Cortex corresponds to the anterior part of the Piriform area (covered by lateral olfactory tracts) Layer 1 is molecular layer Layer 2 is pyramidal layer Layer 3 is polymorph layer Layer 1 and 2 subdivisions a and b are merged by mean	Inhibitory Neurons in the Anterior Piriform Cortex of the Mouse: Classification Using Molecular Markers	11 weeks old	0
Piriform area, pyramidal layer	1698	2033.09	620	694.833	3340.5	1686.5				0
Piriform area, polymorph layer	4723	1051.37	6143	3024.76	1246	819.206				0
Endopiriform nucleus	2277	2142.54	11262	1946.86	704	437.794				0
Primary visual area	20237	992					Table 2 Densities of PV, VIP, SST neurons	Multiple distinct subtypes of GABAergic neurons in mouse visual cortex identified by triple immunostaining	newborn (P0), 5-, 13-, 16-, 33-, 150- and 300-day-old	0
Main olfactory bulb, glomerular layer	1435.9	461.538					Table 4 Cell counts from GAD67 experiment converted to densities using volumes provided Table 2 Cell counts from GAD65 experiments are also available	Quantitative Analysis of Neuronal Diversity in the Mouse Olfactory Bulb	8 weeks	0
Main olfactory bulb, outer plexiform layer	9219.86	3120.57								0
Main olfactory bulb, mitral layer	0	0								0
Main olfactory bulb, inner plexiform layer	0	0								0
Main olfactory bulb, granule layer	787.037	416.667								0
Main olfactory bulb	2324.04	385.126								0
Prelimbic area	6864	1048	3400	484	1300	72	Frontal cortex -> Prelimbic area Table 2 Layer 4 does not exist for Prelimbic area L6 -> layer 6a and layer 6b	Immunochemical Characterization of Inhibitory Mouse Cortical Neurons: Three Chemically Distinct Classes of Inhibitory Cells	Adult mice	0
Prelimbic area, layer 1	0	0	196	184	896	276				0
Prelimbic area, layer 2/3	8600	1808	2328	600	2484	448				0
Prelimbic area, layer 4	9704	76	3076	912	1020	828				0
Prelimbic area, layer 5	9064	2176	5200	932	936	148				0
Prelimbic area, layer 6a	6192	836	4984	648	1192	344				0
Prelimbic area, layer 6b	6192	836	4984	648	1192	344				0
Frontal pole, cerebral cortex	6864	1048	3400	484	1300	72				0
Frontal pole, layer 1	0	0	196	184	896	276				0
Frontal pole, layer 2/3	8600	1808	2328	600	2484	448				0
Infralimbic area	6864	1048	3400	484	1300	72				0
Infralimbic area, layer 1	0	0	196	184	896	276				0
Infralimbic area, layer 2/3	8600	1808	2328	600	2484	448				0
Infralimbic area, layer 4	9704	76	3076	912	1020	828				0
Infralimbic area, layer 5	9064	2176	5200	932	936	148				0
Infralimbic area, layer 6a	6192	836	4984	648	1192	344				0
Infralimbic area, layer 6b	6192	836	4984	648	1192	344				0
Primary somatosensory area	8188	1348	3552	228	1516	368				0
Primary somatosensory area, layer 1	0	0	428	744	1336	152				0
Primary somatosensory area, layer 2/3	7180	2044	2684	280	3504	1052				0
Primary somatosensory area, layer 4	11832	2784	4608	1172	788	376				0
Primary somatosensory area, layer 5	13684	564	4832	1548	856	480				0
Primary somatosensory area, layer 6a	5524	1260	3404	584	1140	376				0
Primary somatosensory area, layer 6b	5524	1260	3404	584	1140	376				0
Primary visual area	10484	132	4380	876	2168	232				0
Primary visual area, layer 1	0	0	348	396	1008	292				0
Primary visual area, layer 2/3	5616	452	2136	544	4556	588				0
Primary visual area, layer 4	16220	276	6764	1296	2084	308				0
Primary visual area, layer 5	15972	56	7316	1928	1216	124				0
Primary visual area, layer 6a	9752	0	3884	1316	1552	260				0
Primary visual area, layer 6b	9752	0	3884	1316	1552	260				0
Primary visual area	7023.29	7023.29	7023.29	7023.29	2907.6	2907.6	RNA seq. Also have excitatory ratio Fig. 4. Percent of inhibitory cells * cells densities from Cell Atlas ( cell counts / region volume)	Three-dimensional intact-tissue sequencing of single-cell transcriptional states	adult	2	198797
Prelimbic area			4416.73	4416.73	2264.17	2264.17				2	146283
Infralimbic area			4771.15	4771.15	2445.86	2445.86				2	158022
Frontal pole, cerebral cortex			1435.02	1435.02	735.643	735.643				2	47528.3
Dentate gyrus	750	68.75	1050	93.75			Fig 8 and 10. Densities of PV+, SST+ cells in wildtype mice extracted from barplot	Selective populations of hippocampal interneurons express ErbB4 and their number and distribution is altered in ErbB4 knockout mice	12-16 weeks	0
Field CA3	1112.5	100	1162.5	93.75						0
Field CA1	1150	137.5	1175	93.75						0
Subiculum	2050	193.75	1750	193.75						0
Somatosensory cortex	7045.45	852.273					Extracted from Figure 3. Hard to tell on which sub region of the SSCtx this article focuses on	Structural and Functional Aberrations in the Cerebral Cortex of Tenascin-C Deficient Mice	19–23 weeks	0
Somatomotor areas	6846.59	710.227								0
Primary somatosensory area, barrel field, layer 1	0	0	512.67	356.23	788.87	335.88	Tables 1,2,3 Densities of L5a and L5b have been merged Same densities for L6a and L6b	Distribution Patterns of Three Molecularly Defined Classes of GABAergic Neurons Across Columnar Compartments in Mouse Barrel Cortex	6-8 weeks.	0
Primary somatosensory area, barrel field, layer 2/3	4995.65	1278.58	3353.63	903.46	5596.69	968.7				0
Primary somatosensory area, barrel field, layer 4	8426.59	1405.35	2661.42	697.03	1574.74	481.32				0
Primary somatosensory area, barrel field, layer 5	8737.5	1954.89	7829.98	2023.4	2456.03	473.21				0
Primary somatosensory area, barrel field, layer 6a	3017.66	1003.13	6344.08	1985.93	630.11	285.53				0
Primary somatosensory area, barrel field, layer 6b	3017.66	1003.13	6344.08	1985.93	630.11	285.53				0
Field CA1	1405	110	1235	130	915	200	Table 4 Assume mean density equals to the mean of the dorsal and ventral values	Cellular architecture of the mouse hippocampus: A quantitative aspect of chemically defined GABAergic neurons with stereology	Adult	0
Field CA1, stratum oriens	2010	235	4440	320	345	200				0
Field CA1, pyramidal layer	4780	570	565	145	2585	530				0
Field CA1, stratum radiatum	135	50	90	55	475	135				0
Field CA1, stratum lacunosum-moleculare	30	25	15	15	880	155				0
Field CA3	1535	90	1325	280	300	60				0
Field CA3, stratum oriens	1415	200	1830	430	180	70				0
Field CA3, pyramidal layer	3105	190	1835	490	570	120				0
Field CA3, stratum lucidum	620	235	835	340	365	145				0
Field CA3, stratum radiatum	815	235	735	255	370	115				0
Field CA3, stratum lacunosum-moleculare	25	45	10	15	140	135				0
Dentate gyrus	650	50	845	100	340	90				0
Dentate gyrus, polymorph layer	745	180	5500	890	845	160				0
Dentate gyrus, granule cell layer	2110	140	80	40	755	290				0
Dentate gyrus, molecular layer	110	25	5	5	40	30				0
Anterior cingulate area	2197.5	137.5					Table 1 40 μM sections Assume mean density equals to the mean of the dorsal and ventral region values Merge primary basal and medial areas Merge visual cortex lateral and medial zones	Comparative density of CCK- and PV-GABA cells within the cortex and hippocampus	3–8 months old	0
Dorsal peduncular area	1032.5	185								0
Infralimbic area	872.5	65								0
Primary motor area	2727.5	617.5								0
Secondary motor area	2505	330								0
Prelimbic area	1227.5	175								0
Retrosplenial area, lateral agranular part	4845	697.5								0
Primary somatosensory area	3717.5	477.5								0
Primary somatosensory area, barrel field	4432.5	732.5								0
Primary somatosensory area, mouth	3652.5	290								0
Primary somatosensory area, trunk	4380	657.5								0
Supplemental somatosensory area	3205	95								0
Primary visual area	4401.25	502.5								0
Lateral visual area	3756.25	315								0
Posterolateral visual area	3756.25	315								0
Anterolateral visual area	3756.25	315								0
Anteromedial visual area	2975	272.5								0
posteromedial visual area	2975	272.5								0
Primary auditory area	3690	250								0
Dorsal auditory area	3480	227.5								0
Ventral auditory area	2735	202.5								0
Ectorhinal area	540	50								0
Entorhinal area, medial part, dorsal zone	460	102.5								0
Entorhinal area, lateral part	1162.5	80								0
Perirhinal area	1075	80								0
Temporal association areas	1452.5	185								0
Field CA1	983.75	108.75								0
Field CA3	1536.25	378.75								0
Dentate gyrus	1452.5	23.75								0
Primary somatosensory area, barrel field, layer 1					550.1	445.9		Characterizing VIP Neurons in the Barrel Cortex of VIPcre/tdTomato Mice Reveals Layer-Specific Differences	20–30 weeks old	0
Primary somatosensory area, barrel field, layer 2/3					6432.4	1163.5				0
Primary somatosensory area, barrel field, layer 4					2692.3	786.7				0
Primary somatosensory area, barrel field, layer 5					1042.95	472.05				0
Primary somatosensory area, barrel field, layer 6a					617.6	264				0
Primary somatosensory area, barrel field, layer 6b					617.6	264				0
Basic cell groups and regions			4432.33	156.417			Extracted from text and Figure 6	A platform for stereological quantitative analysis of the brain-wide distribution of type-specific neurons	16-week-old	5	428.955
Hippocampal formation			7945.21	136.986						0
Isocortex			10735	422						0
Caudoputamen			4385	233						0
Cerebellum			3882	91						0
Superior Colliculus			48130	1278						0
Lateral septal nucleus			41140	1708						0
Central amygdalar nucleus			34370	498						0
Basolateral amygdalar nucleus			22191.8	1095.89						0
Lateral amygdalar nucleus			18356.2	547.945						0
Hypothalamus			11095.9	410.959						0
Bed nuclei of the stria terminalis			29726	2054.79						0
Lateral amygdalar nucleus			18356.2	547.945						0
Lateral visual area			10000	821.918						0
Posterolateral visual area			10000	821.918						0
Anterolateral visual area			10000	821.918						0
Primary visual area			11095.9	410.959						0
Piriform area			11506.8	136.986						0
Supplemental somatosensory area			10684.9	684.932						0
Primary somatosensory area			11917.8	684.932						0
Secondary motor area			11232.9	684.932						0
Primary motor area			11780.8	547.945						0
Piriform-amygdalar area	1811.02	896.663					Extracted from Figure 3 and 4	GABA concentration and GABAergic neuron populations in limbic areas are differentially altered by brain serotonin deficiency in Tph2 knockout mice	3 months	0
Field CA1	938.272	766.096								0
Field CA3	2419.75	645.133								0
Dentate gyrus	3226.34	1612.83								0
Striatum	4565.22	133.878					Extracted from Figure 8	Analysis of neuronal subpopulations in mice over-expressing suppressor of cytokine signaling-2	2-3 months	0
Hippocampal region	3430.38	348.82					Extracted from Figure 1 and 2	Age‐dependent loss of parvalbumin‐expressing hippocampal interneurons in mice deficient in CHL1, a mental retardation and schizophrenia susceptibility gene	6-month-old	0
Anterior cingulate area	8159.81	3173.07								0
Field CA1	1709.3	381.665								0
Somatosensory areas	5338.16	1242.49					Extracted from figure 3B 40um thick slices density = counts/mm^2/40*1000 n=6	Deletion of Selenoprotein M Leads to Obesity without Cognitive Deficits	12–20 weeks	0
Triangular nucleus of septum	1714.98	576.873								0
Field CA1	1509.66	325.415								0
Field CA2	2282.61	621.247								0
Field CA3	2282.61	621.247								0
Dentate gyrus	531.401	295.832								0
Inferior colliculus	4794.69	887.496								0
Somatomotor areas	1489.07	183.06					Extracted from Figure 1I 50um thick slices density = counts/mm^2/50*1000	Heterozygosity for the mutated X-chromosome-linked L1 cell adhesion molecule gene leads to increased numbers of neurons and enhanced metabolism in the forebrain of female carrier mice	4-month-old	0
Somatosensory areas	2207.65	193.989								0
Dentate gyrus	1088.06	211.074					Extracted from Figure 1CE n=4	ProNGF Drives Localized and Cell Selective Parvalbumin Interneuron and Perineuronal Net Depletion in the Dentate Gyrus of Transgenic Mice	12 months	0
Basolateral amygdalar nucleus	1448.18	183.042								0
Striatum	1432.19	245.881					Extracted from Figure 7	Quantitative morphological analysis of the neostriatum and the cerebellum of tenascin-C deficient mice	5 months	0
Primary somatosensory area, barrel field					17539.7	1326.53	Extracted from figure S1 Volume = mean depth of barrel cortex * 0.1mm * 0.24 mm	Circuits in the absence of cortical layers: increased callosal connectivity in reeler mice revealed by brain-wide input mapping of VIP neurons in barrel cortex	12-20 weeks-old	0
Entorhinal area	4811	893.471	11416.6	2938.09			Extracted from Figure 1	Extracellular Amyloid- β and Cytotoxic Glial Activation Induce Significant Entorhinal Neuron Loss in Young PS1 M 146L /APP 751SL Mice	6 months	0
Subiculum	10721.9	3057.86	11101.8	2775.46			Extracted from Figure 1 and text	Early Neuronal Loss and Axonal/PresynapticDamage is Associated with AcceleratedAmyloid-_x0001_Accumulation in A_x0001_PP/PS1Alzheimer’s Disease Mice Subiculum	6 months	0
Somatomotor areas	3896	653	4803.75	855.239	1652.5	254.747	40 μm coronal slices Extracted from Figure 1 n=4 for PV n=7 for SST n=6 for VIP	Cortical distribution of GABAergic interneurons is determined by migration time and brain size	P14	0
Somatosensory areas	5576	860.5	4461.25	866.484	1724.5	198.409				0
Visual areas	3135.5	978.5	4589.75	1451.86	2985	317.209				0
Frontal pole, cerebral cortex	1081	304					Densities extracted from supplementary table 1 n = 4	Densities and numbers of calbindin and parvalbumin positive neurons across the rat and mouse brain	6 months old	0
Primary motor area	1267	426								0
Secondary motor area	1261	546								0
Primary somatosensory area, nose	1557	136								0
Primary somatosensory area, barrel field	1673	334								0
Primary somatosensory area, lower limb	1816	326								0
Primary somatosensory area, mouth	1174	220								0
Primary somatosensory area, upper limb	1766	640								0
Primary somatosensory area, trunk	1982	606								0
Primary somatosensory area, unassigned	1963	434								0
Supplemental somatosensory area	1475	148								0
Gustatory areas	1197	444								0
Visceral area	1187	244								0
Dorsal auditory area	1825	498								0
Primary auditory area	1942	692								0
Posterior auditory area	1397	534								0
Ventral auditory area	1821	668								0
Anterolateral visual area	1703	482								0
Anteromedial visual area	2376	992								0
Lateral visual area	1614	674								0
Primary visual area	1855	710								0
Posterolateral visual area	1498	756								0
posteromedial visual area	2241	728								0
Laterointermediate area	1398	340								0
Postrhinal area	1541	714								0
Anterior cingulate area, dorsal part	1881	1002								0
Anterior cingulate area, ventral part	1893	586								0
Prelimbic area	1293	458								0
Infralimbic area	1095	448								0
Orbital area	1640	554								0
Agranular insular area	1020	326								0
Retrosplenial area, lateral agranular part	1621	614								0
Retrosplenial area, dorsal part	1353	422								0
Retrosplenial area, ventral part	1777	184								0
Posterior parietal association areas	1677	574								0
Temporal association areas	1449	618								0
Perirhinal area	666	330								0
Ectorhinal area	1065	348								0
Main olfactory bulb	499	432								0
Accessory olfactory bulb	100	96								0
Anterior olfactory nucleus	430	290								0
Taenia tecta	466	326								0
Dorsal peduncular area	1493	788								0
Piriform area	528	156								0
Nucleus of the lateral olfactory tract	353	244								0
Cortical amygdalar area	426	172								0
Piriform-amygdalar area	199	232								0
Postpiriform transition area	566	254								0
Field CA1	651	240								0
Field CA2	823	254								0
Field CA3	612	304								0
Dentate gyrus	178	112								0
Induseum griseum	355	230								0
Fasciola cinerea	996	608								0
Entorhinal area, lateral part	607	150								0
Entorhinal area, medial part, dorsal zone	1671	374								0
Entorhinal area, medial part, ventral zone	1671	374								0
Parasubiculum	2614	538								0
Postsubiculum	2088	732								0
Presubiculum	2525	800								0
Subiculum	2072	338								0
Prosubiculum	1167	310								0
Hippocampo-amygdalar transition area	1047	592								0
Area prostriata	1324	182								0
Claustrum	721	164								0
Endopiriform nucleus	476	164								0
Lateral amygdalar nucleus	418	154								0
Basolateral amygdalar nucleus	606	324								0
Basomedial amygdalar nucleus	567	330								0
Posterior amygdalar nucleus	1349	998								0
Caudoputamen	577	40								0
Striatum ventral region	327	86								0
Olfactory tubercle	347	148								0
Lateral septal complex	125	66								0
Striatum-like amygdalar nuclei	215	98								0
Globus pallidus, external segment	216	280								0
Globus pallidus, internal segment	254	230								0
Pallidum, ventral region	441	176								0
Pallidum, medial region	701	476								0
Bed nuclei of the stria terminalis	161	86								0
Ventral group of the dorsal thalamus	261	130								0
Subparafascicular nucleus	32	30								0
Subparafascicular area	28	28								0
Peripeduncular nucleus	96	96								0
Geniculate group, dorsal thalamus	41	36								0
Lateral group of the dorsal thalamus	105	64								0
Anterior group of the dorsal thalamus	141	66								0
Medial group of the dorsal thalamus	123	32								0
Midline group of the dorsal thalamus	102	74								0
Intralaminar nuclei of the dorsal thalamus	49	36								0
Geniculate group, ventral thalamus	539	450								0
Epithalamus	186	174								0
Periventricular zone	79	72								0
Periventricular region	283	122								0
Anterior hypothalamic nucleus	385	290								0
Mammillary body	888	344								0
Medial preoptic nucleus	115	80								0
Dorsal premammillary nucleus	344	226								0
Ventral premammillary nucleus	344	226								0
Paraventricular hypothalamic nucleus, descending division	101	128								0
Ventromedial hypothalamic nucleus	154	70								0
Posterior hypothalamic nucleus	92	52								0
Hypothalamic lateral zone	355	218								0
Median eminence	0	0								0
Superior colliculus, sensory related	1768	514								0
Inferior colliculus	1352	640								0
Nucleus of the brachium of the inferior colliculus	766	428								0
Nucleus sagulum	671	782								0
Parabigeminal nucleus	572	508								0
Midbrain trigeminal nucleus	231	296								0
Substantia nigra, reticular part	196	158								0
Substantia nigra, compact part	196	158								0
Ventral tegmental area	341	280								0
Subcommissural organ	556	626								0
Paranigral nucleus	101	128								0
Midbrain reticular nucleus	464	278								0
Superior colliculus, motor related	704	476								0
Periaqueductal gray	178	150								0
Pretectal region	663	418								0
Midbrain, motor related, other	517	192								0
Pedunculopontine nucleus	372	220								0
Midbrain raphe nuclei	471	346								0
Medulla, unassigned	478	182								0
Medulla, sensory related	1690	280								0
Medulla, motor related	576	116								0
Medulla, behavioral state related	245	126								0
Pons, sensory related	1324	252								0
Pons, motor related	304	60								0
Pons, behavioral state related	923	518								0
Field CA3	5796.5	761.8					From suplementary table	Defective synaptic transmission causes disease signs in a mouse model of juvenile neuronal ceroid lipofuscinosis	14 months	0
Dentate gyrus	2654.8	475.5								0
Hippocampal region	4318.1	591.324								0
Striatum	1834.46	81.6539					Counts extracted from Table 2 Volumes extracted from the figures 1, 3, 4	Dysregulation of Parvalbumin Expression in the Cntnap2–/– Mouse Model of Autism Spectrum Disorder	P25	0
Somatosensory areas	4621.72	170.077								0
Prelimbic area	4130.72	155.876								0
Striatum	296.284	45.9894					Total counts of striatum divided by the volume of the cell atlas n=3	Striatal Cholinergic Interneurons in a Knock-in Mouse Model of L-DOPA-Responsive Dystonia	3 months old	5	41.8349
Striatum	611.668	59.309					Counts extracted from Table 1 n=12 9.17±0.08 mm^3	Subtle microstructural changes of the striatum in a DYT1 knock-in mouse model of dystonia	3-6 months	0
Infralimbic area	3591.5	674.634	3150.5	840.045			thickness 20 μm n=3	Social Stimulus Causes Aberrant Activation of the Medial Prefrontal Cortex in a Mouse Model With Autism-Like Behaviors	3 months	0
Prelimbic area	5542	1151.81	2363	557.72						0
Perirhinal area	10974	2990					Zone 35 = transentorhinal cortex -> perhinal area Zone 36 = ectorhinal cortex	Distinct disease-sensitive GABAergic neurons in the perirhinal cortex of Alzheimer's mice and patients	6 months	0
Ectorhinal area	10765	4281								0
Striatum			945	104			Extracted from text and figure 2E	Early neuropathology of somatostatin/NPY GABAergic cells in the hippocampus of a PS1×APP transgenic model of Alzheimer’s disease	6 months	0
Field CA1			2529.27	331.707						0
Field CA2			2712.2	456.098						0
Field CA3			2712.2	456.098						0
Dentate gyrus			1331.71	443.902						0

### Sheet: Fully inhibexc regions
Brain Region	GABA Density (per mm3)	STD	Comments	Paper	AGE
Gustatory areas, layer 1	6713.39	3555.05	Estimate from Cell Atlas	Anatomy and physiology of the thick-tufted layer 5 pyramidal neuron	Adult
Frontal pole, layer 1	15976.6	8776.83
Temporal association areas, layer 1	24509.9	7162.28
Agranular insular area, posterior part, layer 1	10069	5828.34
Prelimbic area, layer 1	21701.9	2171.05
Anteromedial visual area, layer 1	35565.4	3148.34
Primary motor area, Layer 1	18976.5	2220.69
Lateral visual area, layer 1	11750.4	9155.7
Retrosplenial area, dorsal part, layer 1	55718.5	3956.79
Orbital area, lateral part, layer 1	25460	8416.55
Primary somatosensory area, upper limb, layer 1	13816.4	9765.43
Orbital area, medial part, layer 1	30018.8	5051.62
Dorsal auditory area, layer 1	28390.6	18242.4
Posterior parietal association areas, layer 1	30398.4	11911.2
Perirhinal area, layer 1	23279.7	402.91
Retrosplenial area, ventral part, layer 1	87755.8	23049.3
Primary somatosensory area, nose, layer 1	9405.36	7528.8
Anterior cingulate area, ventral part, layer 1	31637.5	2361.87
Primary visual area, layer 1	43201.2	24940.8
Secondary motor area, layer 1	24137.2	1721.6
Retrosplenial area, lateral agranular part, layer 1	44518	7389.56
Posterior auditory area, layer 1	43720.5	42822
Agranular insular area, ventral part, layer 1	9209.99	4894.47
Infralimbic area, layer 1	41403.5	550.119
Primary auditory area, layer 1	33770	14805.4
Posterolateral visual area, layer 1	40743.6	21946.2
Primary somatosensory area, layer 1	16034.6	7171.93
posteromedial visual area, layer 1	85479.1	30450.8
Ectorhinal area/Layer 1	34478.4	14558.2
Supplemental somatosensory area, layer 1	18840.6	5510.66
Primary somatosensory area, mouth, layer 1	12775.5	9218.34
Visceral area, layer 1	12772.2	7342.01
Anterior cingulate area, dorsal part, layer 1	13884	956.032
Ventral auditory area, layer 1	33426.3	3013.83
Orbital area, ventrolateral part, layer 1	26471.1	7623.48
Primary somatosensory area, barrel field, layer 1	19155.6	14133.4
Agranular insular area, dorsal part, layer 1	10257.4	3111.19
Primary somatosensory area, trunk, layer 1	46276.7	36778.9
Primary somatosensory area, lower limb, layer 1	23469.4	5543.53
Anterolateral visual area, layer 1	22900	21590.7
Reticular nucleus of the thalamus	56161.1	2278.33	Estimate from Cell Atlas Fig 1: PV+ 99.6_x0004_ +-0.1% of neurons	Lack of Intrinsic GABAergic Connections in the Thalamic Reticular Nucleus of the Mouse	P42–P46
Simple lobule, molecular layer	129863	78004	Estimate from Cell Atlas	Reconstruction and Simulation of a Scaffold Model of the Cerebellar Network	Adult
Crus 1, molecular layer	151229	101568
Crus 2, molecular layer	213627	118025
Paramedian lobule, molecular layer	264062	109964
Copula pyramidis, molecular layer	308887	136028
Paraflocculus, molecular layer	172934	46289.3
Flocculus, molecular layer	197260	85113.2
Lingula (I), molecular layer	173496	24804.3
Lobule II, molecular layer	125764	67595.8
Lobule III, molecular layer	121228	82777.3
Lobules IV-V, molecular layer	109382	71969.7
Declive (VI), molecular layer	268299	99896
Folium-tuber vermis (VII), molecular layer	921556	79505.8
Pyramus (VIII), molecular layer	544655	222528
Uvula (IX), molecular layer	228602	113564
Nodulus (X), molecular layer	118461	48918.2
Posterior complex of the thalamus	0	0	Purely excitatory region
Ventral posteromedial nucleus of the thalamus	0	0	Purely excitatory region
Ventral posteromedial nucleus of the thalamus, parvicellular part	0	0	Purely excitatory region
